# Genetic analysis of F1 cluster phages that infect *Mycobacterium smegmatis* identifies two distinct holin-like proteins that regulate the host lysis event

**DOI:** 10.64898/2025.12.04.692442

**Authors:** Richard S. Pollenz, Kira Ruiz-Houston, Wynter Dean, Loc Nguyen

**Author notes:** Corresponding Author: (RSP).

## Abstract

Phages Girr and NormanBulbieJr (NBJ) infect Gram-positive *Mycobacterium smegmatis* mc^2^ 155. Both phages contain conserved lysis cassettes that harbor two endolysin genes (*lysin A* and *lysin B*) and two genes encoding transmembrane domain (TMD) holin-like proteins. The first holin-like protein, termed LysF1a is 88 amino acids, has two TMDs and a predicted N-in-C-in membrane topology. The second, termed LysF1b, has a single N-terminal TMD and a predicted N-out-C-in topology making it distinct from the type III holins or spanins in size and membrane topology. Deletion of *lysF1b* results in severe lysis defect phenotypes manifest by reduced plaque size and changes to lysis timing in liquid culture. Deletion of both *lysF1a* and *lysF1b* genes results in phages that show the same lysis phenotypes as the single *lysF1b* deletion. Phages with only *lysF1b* are lysis competent and trigger lysis prematurely when exposed to energy poisons while phages with *lysF1a* or *lysF1a/lysF1b* deletions do not trigger prematurely. Deletion of genes upstream of the lysis cassette did not impact lysis phenotypes. Lysis recovery mutants were isolated from phages lacking the *lysF1b* gene and these mutants generated wild type plaque size but triggered lysis prematurely and showed ∼65% reductions in burst size. Genome sequencing identified different point mutations that mapped to TMD1 or the C-terminal region of the *lysF1a* gene. Infection of an *M. smegmatis* strain that does not produce lipomannan and lipoarabinomannan by either wild type phages or phages carrying the *lysF1b* deletion showed modest plaque size increases but did not fully complement the lysis defect of phages lacking the *lysF1b* gene. Collectively, the findings show that both LysF1a and LysF1b proteins are required for efficient bacterial lysis by these F1 cluster phages. LysF1a does not function as a pure antiholin but requires the expression of the LysF1b protein for efficient lysis functioning.
