## Supplementary material for "Genetic analysis of F1 cluster phages that infect *Mycobacterium smegmatis* identifies two distinct holin-like proteins that regulate the host lysis event": S1 TABLE 1

### Sheet: Sheet1
Primer Set	Primer Set Use	Primer Direction	Primer Name	SEQUENCE all written 5'-3'
P1	GirrDlysF1a gblock Amplification	Forward	Girr-BLK_DlysF1a-F	AACTCGTGGATCGGCGGC
P1	GirrDlysF1a gblock Amplification	Reverse	Girr-BLK_DlysF1a-R	GTTGGTGTCATGGGTGTTGACGG
P1	GirrDlysF1a Flanking Primer	Forward	Girr-FL_DlysF1a-F	GCGATCGCCCGGATCATCACGGAG
P1	GirrDlysF1a Flanking Primer	Reverse	Girr-FL_DlysF1a-R	CGTATCTCGTCGAGGTCGTCGCGC
P1	GirrDlysF1a DADA Primer	Forward	Girr-DADA2_DlysF1a	GACAACCCAACCATCAGAGGGGAAATGAT
P1	GirrDlysF1a DADA Primer	Forward	Girr-DADA3_DlysF1a	GACAACCCAACCATCAGAGGGGAAATGATC
P2	GirrDlysF1b gblock Amplification	Forward	Girr-BLK_DlysF1b-F	ATGCAAGCCATGTTGACACG
P2	GirrDlysF1b gblock Amplification	Reverse	Girr-BLK_DlysF1b-R	CTAGTCAGCGACATGATGGTTCC
P2	GirrDlysF1b Flanking Primer	Forward	Girr-FL_DlysF1b-F	CTGTCCGACAACCCAACCATCAGAGG
P2	GirrDlysF1b Flanking Primer	Reverse	Girr-FL_DlysF1b-R	CAACGTCGAGGATCAGGATTTTGTTGCGC
P2	GirrDlysF1b DADA Primer	Forward	Girr-DADA2_DlysF1b	CGACTAGAGCGGTCACTGCCGCATGAAA
P2	GirrDlysF1b DADA Primer	Forward	Girr-DADA3_DlysF1b	CGACTAGAGCGGTCACTGCCGCATGAAAC
P4	GirrD29 gblock Amplification	Forward	Girr-BLK_D29-F	CCGCAAACACCTCATCGACACC
P4	GirrD29 gblock Amplification	Reverse	Girr-BLK_D29-R	GCTAGGGAGACGGCGTGG
P4	GirrD29 Flanking Primer	Forward	Girr-FL_D29-F	CCGCAGGAACCGTCCTCACCG
P4	GirrD29 Flanking Primer	Reverse	Girr-FL_D29-R	GACGGTGGCGAGTTCATCGAGGCC
P4	GirrD29 DADA Primer	Forward	Girr-DADA2_D29	GGGTTTCTGCATGAAAGGACCCCCGACATGAA
P4	GirrD29 DADA Primer	Forward	Girr-DADA3_D29	GGGTTTCTGCATGAAAGGACCCCCGACATGAAG
P5	NBJDlysF1a gblock Amplification	Forward	NBJ-BLK_DlysF1a-F	CCGAACCGGGCGACACACAAGAGG
P5	NBJDlysF1a gblock Amplification	Reverse	NBJ-BLK_DlysF1a-R	CGTCGAGGTCGTCGCGC
P5	NBJDlysF1a Flanking Primer	Forward	NBJ-FL_DlysF1a-F	CGCGACTACGCACACCAGGGCG
P5	NBJDlysF1a Flanking Primer	Reverse	NBJ-FL_DlysF1a-R	GCCGTCGCGCACCAAATCGCG
P5	NBJDlysF1a DADA Primer	Forward	NBJ-DADA2_DlysF1a	CCTACGCACATAGGAGGCACCATGAT
P5	NBJDlysF1a DADA Primer	Forward	NBJ-DADA3_DlysF1a	CCTACGCACATAGGAGGCACCATGATC
P6	NBJDlysF1b Flanking Primer	Forward	NBJ-FL_DlysF1b-F	CGTATCACTGCTGATGTCTATCGGCG
P6	NBJDlysF1b Flanking Primer	Reverse	NBJ-FL_DlysF1b-R	GCTCCAAACCTGCAAGATCGGCC
P8	NBJD29 gblock Amplification	Forward	NBJ-BLK_D29-F	AACACCTCATCGACACCTCCCG
P8	NBJD29 gblock Amplification	Reverse	NBJ-BLK_D29-R	GTTTGGCGCGCCACACG
P8	NBJD29 Flanking Primer	Forward	NBJ-FL_D29-F	CGTCCTCACCGTAGCTGACGACCAAGG
P8	NBJD29 Flanking Primer	Reverse	NBJ-FL_D29-R	GCAGATGTTCAGCCATATATCGGTGCACCTACGTCG
P8	NBJD29 DADA Primer	Forward	NBJ-DADA2_D29	GGGTTTCTGCATGAAAGGACCCCCGACATGAC
P8	NBJD29 DADA Primer	Forward	NBJ-DADA3_D29	GGGTTTCTGCATGAAAGGACCCCCGACATGACC
P9	GirrD34/35 gblock Amplification	Forward	Girr-BLK_D35/34-F	TCGTGGATCGGCGGC
P9	GirrD34/35 gblock Amplification	Reverse	Girr-BLK_D35/34-R	GCATACCGTGTTTGACGAGG
P9	GirrD34/35 DADA Primer	Forward	Girr-DADA2_D35/34	CGTCGCGACCTGAGAGGCACCATGAAA
P9	GirrD34/35 DADA Primer	Forward	Girr-DADA3_D35/34	CGTCGCGACCTGAGAGGCACCATGAAAC
P10	GirrD26 gblock Amplification	Forward	Girr-BLK_D26-F	TCTGCCGCTTGACACG
P10	GirrD26 gblock Amplification	Reverse	Girr-BLK_D26-R	ATGAGTCCGGTGAGGG
P10	GirrD26 Flanking Primer	Forward	Girr-FL_D26-F	CGCTCATCTCGGCTGCAACC
P10	GirrD26 Flanking Primer	Reverse	Girr-FL_D26-R	TCCTGTGGCGAACATCCACG
P10	GirrD26 DADA Primer	Forward	Girr-DADA2_D26	CAGGAGGCCCACCAATGAA
P10	GirrD26 DADA Primer	Forward	Girr-DADA3_D26	CAGGAGGCCCACCAATGAAC
P11	GirrD27-30 gblock Amplification	Forward	Girr-BLK_D27-30-F	CAACCACGGCACCGGC
P11	GirrD27-3 gblock Amplification	Reverse	Girr-BLK_D27-30-R	TGGGGGTAGTTCTTCGTGGCG
P11	GirrD27-3 Flanking Primer	Forward	Girr-FL_D27-30-F	CGCTCATCTCGGCTGCAACC
P11	GirrD27-3 Flanking Primer	Reverse	Girr-FL_D27-30-R	GCGGTTGTCGTCACTGCGGGAGTCG
P11	GirrD27-3 DADA Primer	Forward	Girr-DADA2_D27-30	GGATCCCTGGTGACCGGCCATGAGC
P11	GirrD27-3 DADA Primer	Forward	Girr-DADA3_D27-30	GGATCCCTGGTGACCGGCCATGAGCT
P12	NBJD32/33 gblock Amplification	Forward	NBJ-BLK_D32/33-F	CGAACCGGGCGACACACAAGAGG
P12	NBJD32/33 gblock Amplification	Reverse	NBJ-BLK_D32/33-R	GCGACTAGATGGTTCCTCGCGTGG
P12	NBJD32/33 DADA Primer	Forward	NBJ-DADA2_D32/33	CCTACGCACATAGGAGGCACCATGAAA
P12	NBJD32/33 DADA Primer	Forward	NBJ-DADA3_D32/33	CCTACGCACATAGGAGGCACCATGAAAC
	Waterfoul pExTRa DN HOMO	Forward	Waterfoul_DN-HOMO-F	ATGCGGAGGAATCACTTCCATATGAAGGCGCGCGGCACTCACAAGC
	Waterfoul pExTRa DN HOMO	Reverse	Waterfoul_DN-HOMO-R	TGCAGGATCCGACTCGAGTGTCGACTCAGCCAGATTCACGGGC
	Waterfoul pExTRa D40 HOMO	Forward	Waterfoul_DC-HOMO-F	ATGCGGAGGAATCACTTCCATATGACTGGCAGTGCGGTGTCG
	Waterfoul pExTRa D40 HOMO	Reverse	Waterfoul_DC-HOMO-R	TGCAGGATCCGACTCGAGTGTCGACTCAGACGTCGGTGCGCATG
	pExTra sequencing primer	Forward	pExTra_SEQ	GTACCCGTGTGTACGACCAGC
	gblock use		gblock Name	SEQUENCE all written 5'-3'
	Deletion of Girr 26		Girr_D26 gBLOCK	TCTGCCGCTTGACACGGTTCTGTGCTAGTCGATCAGCGAGGGTCATACGGGAAATAGTAGCACGTTATACGCAGTTGACAGACAGTGTGTAGCGGCTATACAGTGGTCCCATCAACTTGAGACACCGCCCAGCGGGGCGAAAGGCCTGAGAAACCAACCCCGCCGGACGGCCCACCCCCAACAGGAGGCCCACCAATGAACAAGATCCACATCGCCAGCCACGGACCCGCCGGCTGGAACGCCACCATCCTCTTCACCGCAGGAACCGTCCTCACCGTCTCTGACGACCAAGGCCGCAAACACCTCATCGACACCTCCCGCGTCACGGTCAGGAGACTGTCATGACCAAACGAGGGGCGATCGGAACCGGACTCCTCGGCGGTGTCGCCCTCACCGGAC…
	Deletion of Girr 27-30		Girr_D27-30 gBLOCK	CAACCACGGCACCGGCCACGGCATGATCTACAAACACGCCTGCGCCACCGGCTCCGGTGGGGCGGGGGCTGACTGGCAGATGGTGAAGAACGCGGACGGCACCCCGAAGACCGTCATGAAAGACGGCAAGCCACACAAGCTGTACAAGTGCAAGCGGCACTGCGGCGGTGGACGCTACGCCAAAACCACCACGGATCCCTGGTGACCGGCCATGAGCTTCACCTGGTTCCGACCCGAAGGCCCGCTACGCACCCGCGAACAAGTCGCCCGCGAAGTCCACGCCGTCTCCCTAGCCCGTGGCCTCGATGAACTCGCCACCGTCATTGCCCTGATGACCATCTCCACCGAGGTCGGCACCGGCACCGGCGATAACCGCAAGTGGTGGTGCCCCGCCAACGA…
	Deletion of Girr 29		Girr_D29 gBLOCK	CCGCAAACACCTCATCGACACCTCCCGCGTCACGGTCAGGAGACTGTCATGACCAAACGAGGGGCGATCGGAACCGGACTCCTCGGCGGTGTCGCCCTCACCGGACTCATCTCGTGGATGTTCGCCACAGGACATCCAGCGATCGACTTCTTCATCGAACGCGACACCCTCTTCTACATCTGAACACCCCCACAGAAACCCCGCCACCACGAGGTGCGCGGGGTTTCTGCATGAAAGGACCCCCGACATGAAGGTCACCTACCGCGGCATGGAGATCGAACTCGAACTGCGCGTCGGGTTCACAGTGCACAACCAGGACGGCTCGTCCTACATCCAGGTCCACGTCACGCCGACGTCAATCACAGGCGGCGGTCCGGACGGCGACGGCGGCGAACCCCT…
	Deletion of Girr 34 (lysfFa)		Girr_D34 gBLOCK	AACTCGTGGATCGGCGGCCCGACCGCGTTGTTCTCGCGGGTGCTCACACTGTTCGGAAACCCGGTCGGTGAGGGCTTCGGCATCGTCAAGGCGATCTTCGACGCCGTCATGTTCCTCGCCGCCAACCCCAATCCGCACTACTCGACGTTCGCCACACCGGGCGACGTGGAGTGGATGCGCGGCGTCGCGACCTGACCCCGCGCTGTCCGACAACCCAACCATCAGAGGGGAAATGATCTGGGAATCGGTGCGCGAAGCGGTGGACGCCGCGTACCAGCCAGACGACGGTATCGACCTGATAGGACTGCTCATCATCGGTTTACCTTCCACGATCGCAGCTATCGGAACGGGAATTGTCGGTGTCCTCACTGTTCGAGGGCAACGCAAGGGCCGGGAACG…
	Deletion of Girr 35 (lysF1b)		Girr_D35 gBLOCK	ATGCAAGCCATGTTGACACGTTCGTTTTGGATCGACGCCGCCGAACGCGCGGCCCGCACGTTCGCCCAAACCGCGATCGCCACACTCGGCGCGGGCGCGGTTGACCTACTCGCCACCGATTGGGTGTCAGTGCTGTCAGTGTCCGGCGGCGCCGCAGTGGTGTCACTGCTGATGTCTATCGGCGCGGAACGCCGCGGCAACCCCGGAACGGCTTCGGCGACTAGAGCGGTCACTGCCGCATGAAACACCAGGAAAGGGAACACCGAATGTCACTATTGGCCGATCTTGCAGGTTTGGAGCCCCGCACCTGCCCCGCATGTGATTGGGTTGGTGCCCGGTCGAAACAGGAACGCGCAGAGATAAATGCGTCGGTGGAGTCCGCGAAACGCGGCGACGTCA…
	Deletion of Girr 35 from Girr_DlysF1a		Girr_D35/34 gBLOCK	TCGTGGATCGGCGGCCCGACCGCGTTGTTCTCGCGGGTGCTCACACTGTTCGGAAACCCGGTCGGTGAGGGCTTCGGCATCGTCAAGGCGATCTTCGACGCCGTCATGTTCCTCGCCGCCAACCCCAATCCGCACTACTCGACGTTCGCCACACCGGGCGACGTGGAGTGGATGCGCGGCGTCGCGACCTGAGAGGCACCATGAAACACCAGGAAAGGGAACACCGAATGTCACTATTGGCCGATCTTGCAGGTTTGGAGCCCCGCACCTGCCCCGCATGTGATTGGGTTGGTGCCCGGTCGAAACAGGAACGCGCAGAGATAAATGCGTCGGTGGAGTCCGCGAAACGCGGCGACGTCAGGTTCACCGATGTGTTGCGGGTCCTCGTCAAACACGGTA…
	Deletion of NBJ 33 from NBJ_DlysF1a		NBJ_D32/33 gBLOCK	CGAACCGGGCGACACACAAGAGGTCCGCAACGCCATCTGGCAGATCGTGCGCGACCTGGACCTGTTCACCGGACCCGATTCGCTACTCGCCCAAGTAATCGAACTTGTGCAGGCCCCGCTACCGGAGACGATCGCGATCACCAAAGCGATCCTCGACGCCGGCATGTTCTTCGCGAAACGCACCGGCCCGCACGTGGACTACAACCCCCAGCCCGCCATCGACTACCTACGCACATAGGAGGCACCATGAAACACCGGGAAAGGGAACACCGAATGTCACTCTTGGCCGATCTTGCAGGTTTGGAGCCCCGAACCTGCCCAGCATGTGATTGGGTTGGTGCCCGGTCGAAGCAGGAACGTGCAGAGATCAAATCCTCGTTGGAGTCCGCGAAACGCGGC…
	Deletion of NBJ 29		NBJ_D29 gBLOCK	AACACCTCATCGACACCTCCCGCGTCACGGTCAGGAGACTGTCATGACCAAACGAGTAGCGGGGGCGATCGGAACCGGACTCCTCGGCGGTGTCGCCCTCACCGGACTCATCTCGTGGATGTTCGCCACAGGACATCCAGCGATCGACTTCTTCATCGAACGCGACACCCTCTTCTACATCTGAACAACCCCCCACAGAAACCCCGCCACCACGAGGTGCGCGGGGTTTCTGCATGAAAGGACCCCCGACATGACCACGAAAGATCAAGTCGCCCAAATCACCATCGCCGAAGCCAAGGCGCGCGGATACACCCGCAGCGAATGCCTGGCGGTCATGTCCACCTTCTACCAAGAGTCCGGCTGGAACGACGACATCTGGGACCCGACCCACACCACCTA…
	Deletion of NBJ 32 (lysF1a)		NBJ_D32 gBLOCK	CCGAACCGGGCGACACACAAGAGGTCCGCAACGCCATCTGGCAGATCGTGCGCGACCTGGACCTGTTCACCGGACCCGATTCGCTACTCGCCCAAGTAATCGAACTTGTGCAGGCCCCGCTACCGGAGACGATCGCGATCACCAAAGCGATCCTCGACGCCGGCATGTTCTTCGCGAAACGCACCGGCCCGCACGTGGACTACAACCCCCAGCCCGCCATCGACTACCTACGCACATAGGAGGCACCATGATCTGGGAATCGGTGCGCGAAGCAATGGATGCCGCGTACCAGCCCGAAGATGGTATCGACCTGATAGGACTGCTCATCATCGGTTTACCTTCCACGATCGCAGCGATCGGAACGGGAATTGTCGGTGTCCTCACTGTTCGAGGGCAACG…
